# Hypoxia-inducible factor 1 protects neurons from Sarm1-mediated neurodegeneration

**DOI:** 10.1101/2025.01.17.633664

**Authors:** Paul Meraner, Adel Avetisyan, Kevin Swift, Ya-Chen Cheng, Romina Barria, Marc R. Freeman

## Abstract

The Sarm1 NAD^+^ hydrolase drives neurodegeneration in many contexts, but how Sarm1 activity is regulated remains poorly defined. Using CRISPR/Cas9 screening, we found loss of VHL suppressed Sarm1-mediated cellular degeneration. VHL normally promotes O_2_-dependent constitutive ubiquitination and degradation of hypoxia-inducible factor 1 (HIF-1), but during hypoxia, HIF-1 is stabilized and regulates gene expression. We observed neuroprotection after depletion of VHL or other factors required for HIF-1 degradation, and expression of a non-ubiquitinated HIF-1 variant led to even stronger blockade of axon degeneration in mammals and *Drosophila*. Neuroprotection required HIF-1 DNA binding, prolonged expression, and resulted in broad gene expression changes. Unexpectedly, stabilized HIF-1 prevented the precipitous NAD^+^ loss driven by Sarm1 activation in neurons, despite NAD^+^ hydrolase activity being intrinsic to the Sarm1 TIR domain. Our work argues hypoxia inhibits Sarm1 activity through HIF-1 driven transcriptional changes, rendering neurons less sensitive to Sarm1-mediated neurodegeneration when in a hypoxic state.

**Competing interests:** Marc Freeman is co-founder of Nura Bio, a biotech startup pursuing novel neuroprotective therapies including SARM1 inhibition. The remaining authors declare no competing interests.
