## Supplementary material for "Hypoxia-inducible factor 1 protects neurons from Sarm1-mediated neurodegeneration": Sarm1 Supplementary File gene_sets.xlsx

### Sheet: cell type signatures
cellxgene	cerebral cortex pyramidal neuron
		Symbol	Name	Effect Size	Specificity	Mean Expression	% of Cells
		Grin2b	glutamate receptor, ionotropic, NMDA2B (epsilon 2)	6.48	0.99	2.9	99.8
		Opcml	opioid binding protein/cell adhesion molecule-like	2.91	0.99	3.26	97.9
		Kcnip4	Kv channel interacting protein 4	2.9	0.99	3.94	98.6
		Snhg11	small nucleolar RNA host gene 11	2.77	0.96	3.31	99.9
		Lrrtm4	leucine rich repeat transmembrane neuronal 4	2.68	0.99	3.21	94
		Csmd1	CUB and Sushi multiple domains 1	2.63	0.97	3.33	97.2
		Prkcb	protein kinase C, beta	2.61	1	2.82	99.3
		Nkain2	Na+/K+ transporting ATPase interacting 2	2.53	1	3.07	99.1
		Grm5	glutamate receptor, metabotropic 5	2.49	0.95	2.5	91.5
		Chn1	chimerin 1	2.36	1	2.3	96.9
		Grin2a	glutamate receptor, ionotropic, NMDA2A (epsilon 1)	2.33	0.97	2.32	89.5
		Phactr1	phosphatase and actin regulator 1	2.31	0.98	2.9	99.6
		Nrg3	neuregulin 3	2.31	0.96	3.42	97.1
		Lrrc7	leucine rich repeat containing 7	2.3	0.98	2.38	92.3
		Slc17a7	solute carrier family 17 (sodium-dependent inorganic phosphate cotransporter), member 7	2.17	0.98	2.28	85.2
		Arpp21	cyclic AMP-regulated phosphoprotein, 21	2.16	0.98	2.57	95.6
		Sv2b	synaptic vesicle glycoprotein 2b	2.11	0.99	2.13	88.2
		Atp6v1g2	ATPase, H+ transporting, lysosomal V1 subunit G2	2.03	0.99	2.15	83.5
		Ctxn1	cortexin 1	1.95	0.99	2.13	82.1
		Pcsk2	proprotein convertase subtilisin/kexin type 2	1.93	0.92	2.41
cellxgene	sensory neuron in dorsal root ganglion
		Symbol	Name	Effect Size	Specificity	Mean Expression	% of Cells
		Uchl1	ubiquitin carboxy-terminal hydrolase L1	2.59	1	3.4	93.2
		Stmn2	stathmin-like 2	2.53	1	3.43	96
		Prph	peripherin	2.51	1	3.04	89.6
		Tubb3	tubulin, beta 3 class III	2.43	1	3.39	91
		Ywhag	tyrosine 3-monooxygenase/tryptophan 5-monooxygenase activation protein, gamma polypeptide	2.05	0.99	3.06	89.1
		Nefl	neurofilament, light polypeptide	2.03	1	3.18	88.4
		Syt11	synaptotagmin XI	1.94	0.99	2.94	91
		Klc1	kinesin light chain 1	1.94	1	2.84	89.8
		Map1b	microtubule-associated protein 1B	1.86	1	3.73	97.3
		Sncg	synuclein, gamma	1.77	0.99	3.21	80.9
		Tuba1a	tubulin, alpha 1A	1.63	1	3.58	94.4
		Klf7	Kruppel-like factor 7 (ubiquitous)	1.53	1	2.69	84.9
		Rab6a	RAB6A, member RAS oncogene family	1.52	0.97	2.62	82.6
		Tppp3	tubulin polymerization-promoting protein family member 3	1.48	0.99	2.87	78
		Snrpn	small nuclear ribonucleoprotein N	1.47	0.98	2.49	76.5
		Fstl1	follistatin-like 1	1.42	0.99	3.31	85.3
		Kif5a	kinesin family member 5A	1.4	1	2.31	71.9
		Rab6b	RAB6B, member RAS oncogene family	1.38	0.98	2.32	76.2
		Ywhah	tyrosine 3-monooxygenase/tryptophan 5-monooxygenase activation protein, eta polypeptide	1.38	0.97	3.1	83.6
		Ywhab	tyrosine 3-monooxygenase/tryptophan 5-monooxygenase activation protein, beta polypeptide	1.38	0.98	2.73	85.1
cellxgene	astrocyte
		Symbol	Name	Effect Size	Specificity	Mean Expression	% of Cells
		Ptprz1	protein tyrosine phosphatase, receptor type Z, polypeptide 1	2.22	0.99	3.25	91.7
		Gpm6b	glycoprotein m6b	1.7	0.99	2.81	88.6
		Atp1a2	ATPase, Na+/K+ transporting, alpha 2 polypeptide	1.53	0.97	2.92	78.4
		Npas3	neuronal PAS domain protein 3	1.41	0.99	3.62	83.9
		Ttyh1	tweety family member 1	1.4	0.97	2.35	72.3
		Slc1a2	solute carrier family 1 (glial high affinity glutamate transporter), member 2	1.4	0.97	3.28	79.7
		Gm3764	predicted gene 3764	1.36	1	3.18	68
		Slc4a4	solute carrier family 4 (anion exchanger), member 4	1.28	0.98	2.99	79.2
		Luzp2	leucine zipper protein 2	1.28	0.99	3.37	69.7
		Qki	quaking, KH domain containing RNA binding	1.1	0.99	3.13	89.5
		Rgs20	regulator of G-protein signaling 20	1.1	0.98	2.45	58.5
		Paqr8	progestin and adipoQ receptor family member VIII	1.09	1	2.27	58.4
		Bcan	brevican	1.09	0.98	2.27	57.3
		Dtna	dystrobrevin alpha	1.08	0.99	2.66	73.1
		Sparcl1	SPARC-like 1	1.06	0.98	2.99	74.1
		Gabrb1	gamma-aminobutyric acid (GABA) A receptor, subunit beta 1	1.04	0.92	3.18	61.3
		Plpp3	phospholipid phosphatase 3	1.02	1	2.62	74.5
		Rorb	RAR-related orphan receptor beta	1.01	0.9	2.46	62.4
		Grm3	glutamate receptor, metabotropic 3	1	0.98	2.82	54.4
		Hepacam	hepatocyte cell adhesion molecule	0.99	0.99	2.07	51.5
cellxgene	fibroblast
		Symbol	Name	Effect Size	Specificity	Mean Expression	% of Cells
		Col1a2	collagen, type I, alpha 2	1.44	0.98	3.19	85.8
		Col3a1	collagen, type III, alpha 1	1.42	0.97	3.08	82
		Col1a1	collagen, type I, alpha 1	1.15	0.97	3.17	73.3
		Col5a2	collagen, type V, alpha 2	1.13	0.99	2.63	67.9
		Ebf2	early B cell factor 2	0.99	0.97	2.99	54.7
		Postn	periostin, osteoblast specific factor	0.95	0.97	2.85	56.3
		Dnm3os	dynamin 3, opposite strand	0.91	1	2.32	49.1
		Col6a3	collagen, type VI, alpha 3	0.86	0.99	2.33	48.2
		Ddr2	discoidin domain receptor family, member 2	0.85	1	2.18	47.5
		Col5a1	collagen, type V, alpha 1	0.85	1	2.23	49.9
		Fbn2	fibrillin 2	0.82	0.96	2.77	62.7
		Prrx1	paired related homeobox 1	0.79	0.99	2.33	46.7
		Fstl1	follistatin-like 1	0.76	0.97	2.52	71.1
		Fbn1	fibrillin 1	0.76	1	2.47	50.3
		Mir100hg	Mir100 Mirlet7a-2 Mir125b-1 cluster host gene	0.76	0.94	2.82	68.5
		Bnc2	basonuclin 2	0.73	0.94	2.7	53
		Col12a1	collagen, type XII, alpha 1	0.72	0.99	2.54	41.3
		Col14a1	collagen, type XIV, alpha 1	0.71	0.99	2.51	39.7
		Ebf3	early B cell factor 3	0.7	0.96	2.54	45.9
		Col6a2	collagen, type VI, alpha 2	0.68	0.97	2.23	41
cellxgene	hepatocyte
		Symbol	Name	Effect Size	Specificity	Mean Expression	% of Cells
		Adk	adenosine kinase	2.58	1	3.61	97.1
		Ahsg	alpha-2-HS-glycoprotein	2.45	1	3.5	90.6
		Itih3	inter-alpha trypsin inhibitor, heavy chain 3	2.35	1	3.32	89.4
		Trf	transferrin	2.05	1	3.84	90.3
		Fgb	fibrinogen beta chain	2.01	1	3.09	85.9
		Dpyd	dihydropyrimidine dehydrogenase	1.97	1	3.41	89.6
		Fn1	fibronectin 1	1.9	1	3.15	91.5
		Kng1	kininogen 1	1.7	1	2.79	79.2
		Itih2	inter-alpha trypsin inhibitor, heavy chain 2	1.69	1	2.64	78.5
		Fndc3b	fibronectin type III domain containing 3B	1.65	1	3	91.8
		Abcc2	predicted gene 10768	1.65	1	2.5	77.5
		Alb	albumin	1.63	1	4.04	80.7
		Apob	apolipoprotein B	1.6	1	2.71	77.2
		Pik3c2g	phosphatidylinositol-4-phosphate 3-kinase catalytic subunit type 2 gamma	1.6	1	2.55	75.9
		Grb10	growth factor receptor bound protein 10	1.59	1	3.68	92.5
		Pzp	PZP, alpha-2-macroglobulin like	1.55	1	2.84	75.2
		Plg	plasminogen	1.55	1	2.38	73.7
		Afp	alpha fetoprotein	1.54	1	4.1	78.3
		Pid1	phosphotyrosine interaction domain containing 1	1.49	1	2.93	84.4
		Fga	fibrinogen alpha chain	1.46	1	2.7	72.9

### Sheet: HIF-1-induced genes
	Manually compiled from:
	Benita et al., Nucleic Acids Res. 2009 Aug;37(14):4587-602 (PMID 19491311)
	Cheng et al., Front Cell Neurosci. 2017 Feb 27:11:20 (PMID 28289375)
	gene_symbol	gene_description
	Adm	adrenomedullin [Source:MGI Symbol;Acc:MGI:108058]
	Adm2	adrenomedullin 2 [Source:MGI Symbol;Acc:MGI:2675256]
	Aldoa	aldolase A, fructose-bisphosphate [Source:MGI Symbol;Acc:MGI:87994]
	Aldoc	aldolase C, fructose-bisphosphate [Source:MGI Symbol;Acc:MGI:101863]
	Ccr4	chemokine (C-C motif) receptor 4 [Source:MGI Symbol;Acc:MGI:107824]
	Cdkn1a	cyclin dependent kinase inhibitor 1A (P21) [Source:MGI Symbol;Acc:MGI:104556]
	Epo	erythropoietin [Source:MGI Symbol;Acc:MGI:95407]
	Epor	erythropoietin receptor [Source:MGI Symbol;Acc:MGI:95408]
	Gapdh	glyceraldehyde-3-phosphate dehydrogenase [Source:MGI Symbol;Acc:MGI:95640]
	Hk2	hexokinase 2 [Source:MGI Symbol;Acc:MGI:1315197]
	Hmox1	heme oxygenase 1 [Source:MGI Symbol;Acc:MGI:96163]
	Lox	lysyl oxidase [Source:MGI Symbol;Acc:MGI:96817]
	Pdk1	pyruvate dehydrogenase kinase, isoenzyme 1 [Source:MGI Symbol;Acc:MGI:1926119]
	Pfkfb3	6-phosphofructo-2-kinase/fructose-2,6-biphosphatase 3 [Source:MGI Symbol;Acc:MGI:2181202]
	Slc2a1	solute carrier family 2 (facilitated glucose transporter), member 1 [Source:MGI Symbol;Acc:MGI:95755]
	Tpi1	triosephosphate isomerase 1 [Source:MGI Symbol;Acc:MGI:98797]
	Vegfa	vascular endothelial growth factor A [Source:MGI Symbol;Acc:MGI:103178]

### Sheet: NAD+ biosynthesis
source: Katsyuba et al., Nature Metabolism 2020
	gene symbol	synonym	protein name
	Nadsyn1		glutamine-dependent NAD(+) synthetase
	Nmnat1		nicotinamide mononucleotide adenylyl transferase 1
	Nmnat2		nicotinamide mononucleotide adenylyl transferase 2
	Nmnat3		nicotinamide mononucleotide adenylyl transferase 3
	Nmrk1	Nrk1	nicotinamide riboside kinase 1
	Nmrk2	Nrk2	nicotinamide riboside kinase 2
	Ido1		Indoleamine-2,3-dioxygenase 1
	Ido2		Indoleamine-2,3-dioxygenase 2
	Tdo2		tryptophan-2,3-dioxygenase 2
	Afmid		kynurenine formamidase
	Kmo		kynurenine 3-monooxygenase
	Kynu		Kynureninase
	Haao		3-hydroxyanthranilic acid dioxygenase
	Qprt		quinolinate phosphoribosyltransferase
	Acmsd		2-amino-3-carboxymuconate-6-semialdehyde decarboxylase

### Sheet: glycolysis
gene ID	gene symbol		glycolysis enzyme group	energy metabolite conversion	description
ENSMUSG00000000628	Hk2	1	hexokinase	ATP -> ADP	hexokinase 2 [Source:MGI Symbol;Acc:MGI:1315197]
ENSMUSG00000036427	Gpi1	2	glucose-6-phosphate isomerase		glucose-6-phosphate isomerase 1 [Source:MGI Symbol;Acc:MGI:95797]
ENSMUSG00000026773	Pfkfb3	3	phosphofructokinase	ATP -> ADP	6-phosphofructo-2-kinase/fructose-2,6-biphosphatase 3 [Source:MGI Symbol;Acc:MGI:2181202]
ENSMUSG00000021196	Pfkp				phosphofructokinase, platelet [Source:MGI Symbol;Acc:MGI:1891833]
ENSMUSG00000020277	Pfkl				phosphofructokinase, liver, B-type [Source:MGI Symbol;Acc:MGI:97547]
ENSMUSG00000017390	Aldoc	4	fructose-bisphosphate aldolase		aldolase C, fructose-bisphosphate [Source:MGI Symbol;Acc:MGI:101863]
ENSMUSG00000030695	Aldoa				aldolase A, fructose-bisphosphate [Source:MGI Symbol;Acc:MGI:87994]
ENSMUSG00000023456	Tpi1	5	triosephosphate isomerase		triosephosphate isomerase 1 [Source:MGI Symbol;Acc:MGI:98797]
ENSMUSG00000057666	Gapdh	6	glyceraldhyde-3-phosphate dehydrogenase	2 NAD+ -> 2 NADH + H+	glyceraldehyde-3-phosphate dehydrogenase [Source:MGI Symbol;Acc:MGI:95640]
ENSMUSG00000062070	Pgk1	7	phosphoglycerate kinase	2 ADP -> 2 ATP	phosphoglycerate kinase 1 [Source:MGI Symbol;Acc:MGI:97555]
ENSMUSG00000011752	Pgam1	8	phosphoglycerate mutase		phosphoglycerate mutase 1 [Source:MGI Symbol;Acc:MGI:97552]
ENSMUSG00000063524	Eno1	9	enolase		enolase 1, alpha non-neuron [Source:MGI Symbol;Acc:MGI:95393]
ENSMUSG00000032294	Pkm	10	pyruvate kinase	2 ADP -> 2 ATP	pyruvate kinase, muscle [Source:MGI Symbol;Acc:MGI:97591]

### Sheet: energy
source: MSigDB (freely available from gsea.org)
description	source	gene count		variable name	gene list
respiratory chain complex I (NADH dehydrogenase)	manual	14		s_cI	Ndufv1, Ndufv2, Ndufs1, Ndufs3, Ndufs8, Ndufs7, Ndufs2, mt-Nd1, mt-Nd2, mt-Nd3, mt-Nd4, mt-Nd4l, mt-Nd5, mt-Nd6
respiratory chain complex II (succinate dehydrogenase)	manual	4		s_cII	Sdha,Sdhb,Sdhc,Sdhd
respiratory chain complex III (cytochrome c reductase)	13412 GOCC_RESPIRATORY_CHAIN_COMPLEX_III	13		s_cIII	Cyc1,Uqcc3,Uqcr10,Uqcr11,Uqcrb,Uqcrc1,Uqcrc2,Uqcrfs1,Uqcrh,Uqcrh-ps1,Uqcrq,mt-Co1,mt-Cytb
respiratory chain complex IV (cytochrome c oxidase)	manual	35		s_cIV	mt-Co1,mt-Co2,mt-Co3,Cox4i1,Cox4i2,Cox5a,Cox5b,Cox6a1,Cox6a2,Cox6b1,Cox6b2,Cox6c,Cox7a1,Cox7a2,Cox7a3,Cox7b,Cox7c,Cox7r,Cox8a,Cox8c,Coa1,Coa3,Coa4,Coa5,Coa6,Coa7,Cox11,Cox14,Cox15,Cox16,Cox17,Cox18,Cox19,Cox20,Higd1a
respiratory chain complex V (ATPase)	13640 GOCC_PROTON_TRANSPORTING_ATP_SYNTHASE_COMPLEX	21		s_cV	Atp5f1a,Atp5f1b,Atp5f1c,Atp5f1d,Atp5f1e,Atp5mc1,Atp5mc2,Atp5mc3,Atp5pd,Atp5pf,Atp5mf,Atp5me,Atp5mg,Atp5mk,Atp5mpl,Atp5po,Atp5pb,Dmac2l,Atg5lrt,mt-Atp6,mt-Atp8
citric acid cycle	1740 REACTOME_CITRIC_ACID_CYCLE_TCA_CYCLE	22		s_citric	Aco2,Cs,Dld,Dlst,Fahd1,Fh1,Idh2,Idh3a,Idh3b,Idh3g,Mdh2,Me2,Me3,Nnt,Ogdh,Sdha,Sdhb,Sdhc,Sdhd,Sucla2,Suclg1,Suclg2
pyruvate	2403 REACTOME_PYRUVATE_METABOLISM	24		s_pyruv	Dlat,Dld,Glo1,Gstz1,Hagh,Ldha,Ldhal6b,Ldhb,Ldhc,Me1,Pdha1,Pdha2,Pdhb,Pdhx,Pdk1,Pdk2,Pdk3,Pdk4,Pdp1,Pdp2,Pdpr,Ppard,Rxra,Vdac1
mitochondrially encoded genes		13		s_mt	mt-Atp6,mt-Atp8,mt-Co1,mt-Co2,mt-Co3,mt-Cytb,mt-Nd1,mt-Nd2,mt-Nd3,mt-Nd4,mt-Nd4l,mt-Nd5,mt-Nd6
